# Integrative single-cell multi-omics of CD19-CAR^pos^ and CAR^neg^ T cells suggest drivers of immunotherapy response in B-cell neoplasias

**DOI:** 10.1101/2024.01.23.576878

**Authors:** Mercedes Guerrero-Murillo, Aina Rill-Hinarejos, Juan L. Trincado, Alex Bataller, Valentín Ortiz-Maldonado, Daniel Benitez-Ribas, Marta Español, Europa Azucena González, Nuria Martinez-Cibrian, Doménica Marchese, Lourdes Martín-Martín, Alejandro Martin Garcia-Sancho, Holger Heyn, Manel Juan, Álvaro Urbano-Ispizúa, Julio Delgado, Alberto Orfao, Elisabetta Mereu, Clara Bueno, Pablo Menendez

**Author notes:** Correspondence should be addressed to: -Elisabetta Mereu -Clara Bueno -Pablo Menendez Josep Carreras Leukemia Research Institute. Barcelona. Spain. These authors equally contributed to this study (Mercedes Guerrero-Murillo, Aina Rill-Hinarejos, Juan L. Trincado).

## Abstract

How phenotypic, clonal, and functional heterogeneity of CAR-T-cells impact clinical outcomes remain understudied. Here, we integrated clonal kinetics with transcriptomic heterogeneity resolved by single-cell omics to explore cellular dynamics response of both non-transduced (CAR^neg^) and transduced (CAR^pos^)T-cells. CAR^neg^ and CAR^pos^T-cells were longitudinally interrogated in the manufactured infusion product (IP) and *in-vivo* at CAR-T cell expansion peak in five B-ALL patients treated with CD19CAR-T-cells (varni-cel). Significant differences were found in the cellular dynamics between CAR^pos^ and CAR^neg^T-cells in response to therapy. CAR^pos^T-cells in the IP exhibited a significant higher CD4:CD8 ratio than CAR^neg^T-cells, and the CD4:CD8 CAR^pos^T-cell composition impacted therapy outcome as confirmed in a larger cohort of 24 varni-cel-treated B-ALL patients. Conversely, an inverted trend in the CD4:CD8 CAR^pos^T-cell ratio was consistently observed at the expansion peak, with clonally expanding CD8^+^ effector memory and cytotoxic T-cells being the most abundant populations. Expanded cytotoxic CAR^pos^γδT cells emerged at the expansion peak, and the extent of their *in-vivo* expansion positively correlated with treatment efficacy, which was validated in a large cohort of B-ALL patients (n=18) treated with varni-cell and B-cell lymphoma patients (n=58) treated with either lisa-cel or axi-cel. Our data provide insights into the complexity and diversity of T-cell responses following CAR-T cell therapy and suggest drivers of immunotherapy response.
