## Supplementary material for "Integrative single-cell multi-omics of CD19-CAR^pos^ and CAR^neg^ T cells suggest drivers of immunotherapy response in B-cell neoplasias": Table S1

### Sheet: S1-# of Cells
Table S1. Summary of the number of T cells sequenced in this study.
Patient ID	# total T cells	# CARpos T cells	# CARneg T cells	# T cells at IP	# T cells at Peak	# CD4+ T cells	# CD8+ T cells	# CD4-CD8- T cells
Pt1	8641	4479	4162	4692	3949	3926	4300	415
Pt2	6927	3193	3734	3041	3886	3470	3362	95
Pt3	8517	4340	4177	4221	4296	5723	2481	313
Pt4	6590	3100	3490	3443	3147	2455	4004	131
Pt5	7515	4419	3096	3619	3896	3676	3735	104
TOTAL (filtered)	38190	19531	18659	19016	19174	19250	17882	1058
Average/patient	7638	3906.2	3731.8	3803.2	3834.8	3850	3576.4	211.6
