## Supplementary material for "Integrative single-cell multi-omics of CD19-CAR^pos^ and CAR^neg^ T cells suggest drivers of immunotherapy response in B-cell neoplasias": Table S2

### Sheet: S2-mean genespercell
Table S2. Summary of the number of genes detected per T cell.
Patient ID	Average genes/cell	Average genes / CARpos cell	Average genes / CARneg cell	Average genes / cell at IP	Average genes / cell at peak	Average genes / CD4+ cell	Average genes / CD8+ cell	Average genes / CD4-CD8- cell
Pt1	1314	1363	1261	1662	899	1525	1131	1200
Pt2	907	883	927	907	906	910	905	840
Pt3	919	1016	819	1153	690	984	794	725
Pt4	946	1075	831	1116	759	1048	882	963
Pt5	992	997	984	977	1006	982	1003	926
TOTAL (filtered)	1025	1079	969	1199	852	1089	960	971
